# Low Dose Ionizing Radiation Strongly Stimulates Insertional Mutagenesis in a γH2AX Dependent Manner

**DOI:** 10.1101/614040

**Authors:** Alex N. Zelensky, Mascha Schoonakker, Inger Brandsma, Marcel Tijsterman, Dik C. van Gent, Jeroen Essers, Roland Kanaar

**Affiliations:** Department of Molecular Genetics, Erasmus MC, PO Box 2040, 3000 CA, Rotterdam, The Netherlands; Oncode Institute, Erasmus MC, PO Box 2040, 3000 CA, Rotterdam, The Netherlands; Human Genetics, Leiden University Medical Center, PO Box 9600, 2300 RC, Leiden, The Netherlands; Department of Radiation Oncology, Erasmus MC, PO Box 2040, 3000 CA, Rotterdam, The Netherlands; Department of Vascular Surgery, Erasmus MC, PO Box 2040, 3000 CA, Rotterdam, The Netherlands

**Keywords:** Random integration, extrachromosomal DNA, insertional mutagenesis, γH2AX, DSB repair, low dose irradiation

## Abstract

Extrachromosomal DNA can integrate into the genome with no sequence specificity producing an insertional mutation. This process, which is referred to as random integration (RI), requires a double stranded break (DSB) in the genome. Inducing DSBs by various means, including ionizing radiation, increases the frequency of integration. Here we report that non-lethal physiologically relevant doses of ionizing radiation (10-100 mGy), within the range produced by medical imaging equipment, stimulate RI of transfected and viral episomal DNA in human and mouse cells with an extremely high efficiency. Genetic analysis of stimulated RI (S-RI) revealed that it is distinct from the background RI, requires histone H2AX S139 phosphorylation (γH2AX) and is not reduced by DNA polymerase θ (Polq) inactivation. S-RI efficiency was unaffected by the main DSB repair pathway (homologous recombination and non-homologous end joining) disruptions, but double deficiency in MDC1 and 53BP1 phenocopies γH2AX inactivation. The robust responsiveness of S-RI to physiological amounts of DSBs has implications for radiation risk assessment and can be exploited for extremely sensitive, macroscopic and direct detection of DSB-induced mutations.
