## Supplementary data file 1 for "Low Dose Ionizing Radiation Strongly Stimulates Insertional Mutagenesis in a γH2AX Dependent Manner"

### Sheet: Constructs
Code	Name	Backbone	Comment
pAZ025	pHA416-X	pHA416	pHA416 (Rosa26 targting with histidinol selection) XhoI cloning under PGK
pAZ026	pHA416-H2AXwhole	pHA416	mH2AX gene inlcuding UTRs
pAZ049	pLPL	pGEM-T Easy	PGK→puro cassette
pAZ080	pAZ025+hH2AXwt	pAZ025	human H2AX CDS with mouse H2AX promotor and UTR
pAZ081	pAZ025+hH2AX K118R, K119R	pAZ025	as pAZ080, but K118R, K119R mutations
pAZ082	pAZ025+hH2AX S139A, K118R, K119R	pAZ025	as pAZ080, but S139A, K118R, K119R mutations
pAZ083	pAZ025+hH2AX S139A	pAZ025	as pAZ080, but S139A mutation
pAZ084	pAZ025+hH2AX K13R, K15R	pAZ025	as pAZ080 but K13R, K15R mutations
pAZ085	pAZ025+hH2AX K13R, K15R, K118R, K119R	pAZ025	as pAZ080 but K13R, K15R, K118R, K119R mutations
pAZ087	pGb-LPL	pAZ047	PGK→puro cassette in a PiggyBac vector
pAZ095	pGb-CAG->(XhoI)-GFP-(ClaI)-bGHpA	pGb-LPL	PGK→puro and CAG→GFP cassette
pAZ122	pAZ025+hH2AX Y142A	pAZ025	H2AX gene with Y142A mutation to disrupt MDC1 interaction
pAZ139	pMDLg/pRRE D64V		inactivating point mutation in the integrase-encoding portion of HIV pol (D64V)
pAZ154	pBS+mMDC1e34-LHL donor	pBS	floxed PGK→hygro donor for targeting exons 3-4 of mMDC1
pAZ155	pX459+mMDC1e34 gRNAs #2+#3	pX459	guide RNAs MDC1 exons 3-5 (2 in tandem)
pAZ156	pX459+mMDC1e34 gRNA #1	pX459	guide RNA MDC1 exons 3-4
pAZ174	pX459+MCPH1-dualgRNA-e1u1,e2-1	pX459	dual guide RNAs for MCPH1 upstream of exon 1 and in exon 2
pAZ175	pX459+53BP1-dualgRNA-e1u1,e4-1	pX459	53BP1 gRNAs
pAZ178	pBS+53BP1-donor-LNL.SX	pBS	53BP1 gene targeting donor
pAZ198	pBS+MCPH1e45 donor LNL-SX	pBS	MCPH1 exon 4-5 gene targeting donor
pAZ201	pBS+MCPH1 promotor donor Long	pBS	MCPH1 promoter gene targeting donor
pAZ202	pX459+MCPH1e45 dual gRNA	pX459	MCPH1 gRNAs #3 and #4

### Sheet: Oligos
Name	Sequence (5'-3')	Project	Comment
PGK-R1	CCAGAGGCCACTTGTGTAGC	universal	genotyping and sequencing
MDC1-Larm-F	ATGGAAAGCACCCAGGTGATTGACTG	MDC1 knock-out	left homology arm
MDC1-Larm-R	GGGGGAAATCTGAGGATCAGAG	MDC1 knock-out	left homology arm
MDC1-Rarm-F	TGGGTACCAAAGTACCAGATACCTG	MDC1 knock-out	right homology arm
MDC1-Rarm-R	CTTGTTCTTCATCAGTGTCACTGCC	MDC1 knock-out	right homology arm
MDC1e34-v-F1	GGCAGGACCAAGAGTGCCttccagtcgggaaacctgtc	MDC1 knock-out	vector backbone
MDC1e34-v-R	TCACCTGGGTGCTTTCCATgcggaacccctatttgtttatt	MDC1 knock-out	vector backbone
MDC1-e34-scrF	AGAACATCTTCAGGGCAGGA	MDC1 knock-out	PCR genotyping
MDC1-e34-scrR	GGACCCTAGGAGGCTTTACG	MDC1 knock-out	PCR genotyping
C15-M34-LxL-F	GATCCTCAGATTTCCCCCacgtcgcatgctcccggcc	MDC1 knock-out	PGK-hygro cassette
C15-M34-LxL-R	CTGGTACTTTGGTACCCAtatggtcgacctgcaggcggc	MDC1 knock-out	PGK-hygro cassette
H2AXwhole-F	CCGACTCAAATTTCCCAGAA	H2AX restoration	amplification of H2AX gene from mouse genomic DNA
H2AXwhole-R	AAAAACAAAACCAAACGATCC	H2AX restoration	amplification of H2AX gene from mouse genomic DNA
MCPH1-Larm-F	GGCAAAAACCTAGTCCCACA	MCPH1 knock-out	left homology arm
MCPH1-Larm-R	GGGAATTCACGAATTGAAGC	MCPH1 knock-out	left homology arm
MCPH1-Rarm-F	TCGTTATGGGAGCTGTTCCT	MCPH1 knock-out	right homology arm
MCPH1-Rarm-R	CCCAAGGTGTTCAGCAAAGT	MCPH1 knock-out	right homology arm
MCPH1-dnr-V-R	TGTGGGACTAGGTTTTTGCCgcggaacccctatttgtttat	MCPH1 knock-out	vector backbone
MCPH1-drn-LxL-R	GCTTCAATTCGTGAATTCCCtggtcgacctgcaggcggc	MCPH1 knock-out	selection cassette
MCPH1-dnr-V-F	ACTTTGCTGAACACCTTGGGttccagtcgggaaacctgtcgt	MCPH1 knock-out	vector backbone
MCPH1-scr-F	GGCTGTCGTGTGTCACTGAG	MCPH1 knock-out	PCR screening
MCPH1-scr-R	ATGACCCGACCAGCTTGAAG	MCPH1 knock-out	PCR screening
MCPH1-RT-F	gtgagaaagaagaaaagccaacgag	MCPH1 knock-out
MCPH1-RT-R	ttcaagtcggcagatcggagct	MCPH1 knock-out
MCPH1-Larm-F1	CCTCCTCCACTCTTCCTTTCTTTC	MCPH1 knock-out
MCPH1-Larm-R1	GCTTATGCCCTGGTATGGTCATCTA	MCPH1 knock-out
MCPH1-dnr-V-R1	AGAAAGAAAGGAAGAGTGGAGGAGGgcggaacccctatttgtttat	MCPH1 knock-out
MCPH1e45-dnr-V-R	CAGCCCAAGTTCATTAAATTgcggaacccctatttgtttatt	MCPH1 knock-out	vector backbone
MCPHe45-dnr-LxL-R	GAGCACTTGTTGATGAGTCTTTtggtcgacctgcaggcggc	MCPH1 knock-out	selection cassette
MCPH1e45-dnr-LxL-F	CCCGTGACTACTCCAAGTGAacgtcgcatgctcccggcc	MCPH1 knock-out	selection cassette
MCPH1e45-dnr-V-F	CCTTGAACATTTCTCACCAAttccagtcgggaaacctgtcg	MCPH1 knock-out	vector backbone
MCPH1e45-scr-F2	GCTTTGAACCTGCTGTCTGA	MCPH1 knock-out	PCR screening
MCPH1e45-scr-R2	GATGTTCATCGGTATTCACTGC	MCPH1 knock-out	PCR screening
MCPH1e45-scr-F1	CCTAGCACAAATGTATGCAACC	MCPH1 knock-out	PCR screening
MCPH1e45-scr-R1	TGTAGCTGTCAGGCACACG	MCPH1 knock-out	PCR screening
53BP1-Larm-F	AGCAGGTTCACTGTCCCATC	53BP1 knock-out	left homology arm
53BP1-Larm-R	TGCAGCTCTCTTCCCCTAGA	53BP1 knock-out	left homology arm
53BP1-Rarm-F	GAGTGGGATTTGGGGATTCT	53BP1 knock-out	right homology arm
53BP1-Rarm-R	ATCTGCCCCTCAAACACAAA	53BP1 knock-out	right homology arm
53BP1-dnr-V-R	CAAGATGGGACAGTGAACCTGCTgcggaacccctatttgtttat	53BP1 knock-out	vector backbone
53BP1-dnr-LxL-R	TCTCTCTAGGGGAAGAGAGCTGCAtggtcgacctgcaggc	53BP1 knock-out	selection cassette
53BP1-dnr-LxL-F	CTATAGAATCCCCAAATCCCACTCacgtcgcatgctcccg	53BP1 knock-out	selection cassette
53BP1-dnr-V-F	GTTTTTTGTGTTTGAGGGGCAGATttccagtcgggaaacctgtcg	53BP1 knock-out	vector backbone
53BP1-scr-F	GCAGATGGACCCTACTGGAA	53BP1 knock-out	PCR screening
53BP1-scr-R	AACACGGGGTTCTCTTTGTG	53BP1 knock-out	PCR screening
53BP1-RT-F	atttcagtgcaggagtggtg	53BP1 knock-out	cDNA amplificaition (RT-PCR)
53BP1-RT-R	cccactgttccaggtttcac	53BP1 knock-out	cDNA amplificaition (RT-PCR)
53BP1-scr-F1	TGGTCTCCTTCCTCTCAAGC	53BP1 knock-out	PCR screening
53BP1-scr-R1	GAGCAAAAATGACCCAAATCA	53BP1 knock-out	PCR screening
53BP1-scr-F2	AAATCCGGAACAATCTGCTG	53BP1 knock-out	PCR screening
53BP1-scr-R2	CCACTGGTACCCAAATGAGAA	53BP1 knock-out	PCR screening
53BP1-scr-R3	TTTGGGATGAATCAGCAGGT	53BP1 knock-out	PCR screening
GA18-F2	CAGGAGGCCTAAGGGGGCCCGCGCCGAGGCCG	H2AX Y142A mutation	Gibson assembly for point mutation introduction
GA18-R1	GCCCCCTTAGGCCTCCTGGGAGGCCTGGGT	H2AX Y142A mutation	Gibson assembly for point mutation introduction
GA18-F1	CAACAAGAAGACGCGAATCA	H2AX Y142A mutation	Gibson assembly for point mutation introduction
GA18-R3	GAGCCGTCGTCCACAACC	H2AX Y142A mutation	Gibson assembly for point mutation introduction
